# Gadusol is a maternally provided sunscreen that protects fish embryos from DNA damage

**DOI:** 10.1101/2023.01.30.526370

**Authors:** Marlen C. Rice, Jordan H. Little, Dale L. Forrister, Julane Machado, Nathan L. Clark, James A. Gagnon

**Affiliations:** School of Biological Sciences, University of Utah, SLC, UT 84112, USA; Department of Human Genetics, University of Utah, SLC, UT 84112, USA; Henry Eyring Center for Cell & Genome Science, University of Utah, Salt Lake City, UT 84112, USA

## Abstract

Ultraviolet radiation (UVR) and its deleterious effects on living cells selects for UVR-protective mechanisms. Organisms across the tree of life evolved a variety of natural sunscreens to prevent UVR-induced cellular damage and stress. However, in vertebrates, only melanin is known to act as a sunscreen. Here we demonstrate that gadusol, a transparent compound discovered over 40 years ago in fish eggs, is a maternally provided sunscreen required for survival of embryonic and larval zebrafish exposed to UVR. Mutating an enzyme involved in gadusol biosynthesis increases the formation of cyclobutane pyrimidine dimers, a hallmark of UVB-induced DNA damage. Compared to the contributions of melanin and the chorion, gadusol is the primary sunscreening mechanism in embryonic and larval fish. The gadusol biosynthetic pathway is retained in the vast majority of teleost genomes but is repeatedly lost in species whose young are no longer exposed to UVR. Our data demonstrate that gadusol is a maternally provided sunscreen that is critical for early-life survival in the most species-rich branch of the vertebrate phylogeny.
