## Supplementary material for "Gadusol is a maternally provided sunscreen that protects fish embryos from DNA damage": Table S3

### Sheet: gRNAs + Primers
gRNAs
target sequence	sgRNA oligo / primer sequence
TAGTGGCACTACCTGGACAGTGG	TTCTAATACGACTCACTATAGTAGTGGCACTACCTGGACAGGTTTTAGAGCTAGA
ACGCTTCATAGTCATGGATGAGG	TTCTAATACGACTCACTATAGACGCTTCATAGTCATGGATGGTTTTAGAGCTAGA
CAGGCAGACGCCCCCTCCAATGG	TTCTAATACGACTCACTATAGCAGGCAGACGCCCCCTCCAAGTTTTAGAGCTAGA
TCTGTATAAACGACCGGTCCAGG	TTCTAATACGACTCACTATAGTCTGTATAAACGACCGGTCCGTTTTAGAGCTAGA
Primers
eevs-Forward	TTGCAGTTACGAAAGCAGCTC
eevs-Reverse	AAAACACTCCAATGTACCTTCAGCA

### Sheet: eevs wt + mutant sequence
eevs wildtype allele
ATGGAGCGACCCGGGGAGACATTTACAGTGAGTTCACCTGAAGAAGTTCGCCTGCCATCTGTTCACCGGGACAACTCGACGATGGAGAACCACAACAAGCAGGAGACTGTCTTCAGCCTGGTGCAGGTGAAGGGGACGTGGAAACGCAAAGCAGGGCAAAATGCCAAGCAAGGAATGAAAGGACGAGTTTCACCGGCTAAAATTTACGAAAGCAGCTCCTCTAGTGGCACTACCTGGACAGTGGTCACCCCCATCACCTTCACATATACTGTTACTCAGACCAAAAACCTTCTTGACCCCAGCAATGACACTCTGCTTTTGGGCCACATCATTGACACTCAGCAGCTTGAGGCCGTACGGTCCAACACCAAACCCTTAAAACGCTTCATAGTCATGGAT…
eevs mutant allele: zj2
ATGGAGCGACCCGGGGAGACATTTACAGTGAGTTCACCTGAAGAAGTTCGCCTGCCATCTGTTCACCGGGACAACTCGACGATGGAGAACCACAACAAGCAGGAGACTGTCTTCAGCCTGGTGCAGGTGAAGGGGACGTGGAAACGCAAAGCAGGGCAAAATGCCAAGCAAGGAATGAAAGGACGAGTTTCACCGGCTAAAATTTACGAAAGCAGCTCCTCTGCTCAGTGGTCACCCCCATCACCTTCACATATACTGTTACTCAGACCAAAAACCTTCTTGACCCCAGCAATGACACTCTGCTTTTGGGCCACATCATTGACACTCAGCAGCTTGAGGCCGTACGGTCCAACACCAAACCCTTAAAACGCTTCATAGTCATGGTCGTTTATACAGAGC…
