## Supplementary material for "Gadusol is a maternally provided sunscreen that protects fish embryos from DNA damage": Table S2

### Sheet: Life_history
Species	Common name	electric	livebearer	nocturnal	cave	deep sea	combined
Acanthochromis polyacanthus	spiny chromis	0	0	0	0	0	0
Acanthopagrus latus	yellowfin seabream	0	0	0	0	0	0		## All species used in BayesTraits analysis. 1 indicates a presence of the trait, 0 is an absence of the trait, and a '-' indicates a lack of information on that trait for that species
Alosa sapidissima	American shad	0	0	0	0	0	0
Amphiprion ocellaris	clown anemonefish	0	0	0	0	0	0
Anabas testudineus	climbing perch	0	0	0	0	0	0
Anarrhichthys ocellatus	wolf-eel	0	0	1	1	1	1
Archocentrus centrarchus	flier cichlid	0	0	0	0	0	0
Astatotilapia calliptera	eastern happy	0	0	0	0	0	0
Astyanax mexicanus	Mexican tetra	0	0	0	0	0	0
Austrofundulus limnaeus	annual killifish	0	0	0	0	0	0
Betta splendens	Siamese fighting fish (v3 2020)	0	0	0	0	0	0
Boleophthalmus pectinirostris	great blue-spotted mudskipper	0	0	-	0	0	0
Carassius auratus	goldfish	0	0	0	0	0	0
Chanos chanos	milkfish	0	0	0	0	0	0
Cheilinus undulatus	humphead wrasse	0	0	0	0	0	0
Chelmon rostratus	copperband butterflyfish	0	0	0	0	0	0
Clupea harengus	Atlantic herring	0	0	1	0	0	1
Colossoma macropomum	tambaqui	0	0	0	0	0	0
Coregonus clupeaformis	lake whitefish	0	0	0	0	0	0
Cottoperca gobio	channel bull blenny	0	-	-	0	0	0
Cyclopterus lumpus	lumpfish	0	0	0	0	0	0
Cyprinodon tularosa	White Sands pupfish	0	0	0	0	0	0
Cyprinodon variegatus	sheepshead minnow	0	0	0	0	0	0
Cyprinus carpio	common carp (2014)	0	0	0	0	0	0
Danio rerio	zebrafish T5D	0	0	0	0	0	0
Denticeps clupeoides	denticle herring	0	0	0	0	0	0
Echeneis naucrates	live sharksucker	0	0	0	0	0	0
Electrophorus electricus	electric eel	1	0	1	0	0	1
Epinephelus lanceolatus	giant grouper	0	0	0	0	0	0
Esox lucius	northern pike	0	0	0	0	0	0
Etheostoma cragini	Arkansas darter	0	0	0	0	0	0
Etheostoma spectabile	orangethroat darter	0	0	0	0	0	0
Fundulus heteroclitus	mummichog (Maine)	0	0	0	0	0	0
Gadus morhua	Atlantic cod	0	0	0	0	0	0
Gasterosteus aculeatus aculeatus	three-spined stickleback	0	0	0	0	0	0
Gouania willdenowi	blunt-snouted clingfish	0	0	0	0	0	0
Gymnodraco acuticeps	ploughfish	0	0	0	0	0	0
Haplochromis burtoni	Burton's mouthbrooder (Broad 2011)	0	0	0	0	0	0
Hippocampus comes	tiger tail seahorse	0	1	1	0	0	1
Hippoglossus hippoglossus	Atlantic halibut	0	0	0	0	0	0
Hippoglossus stenolepis	Pacific halibut	0	0	0	0	0	0
Ictalurus punctatus	channel catfish	1	0	1	0	0	1
Kryptolebias marmoratus	mangrove rivulus	0	0	0	0	0	0
Labrus bergylta	ballan wrasse	0	0	0	0	0	0
Larimichthys crocea	large yellow croaker	0	-	0	0	0	0
Lates calcarifer	barramundi perch	0	0	1	0	0	1
Lepisosteus oculatus	Spotted gar	0	0	0	0	0	0
Mastacembelus armatus	zig-zag eel	0	0	1	0	0	1
Maylandia zebra	Zebra mbuna	0	0	0	0	0	0
Melanotaenia boesemani	Boeseman's rainbowfish	0	0	0	0	0	0
Micropterus salmoides	largemouth bass	0	0	0	0	0	0
Monopterus albus	swamp eel	0	0	1	0	0	1
Morone saxatilis	striped sea-bass	0	0	-	0	0	0
Myripristis murdjan	pinecone soldierfish	0	0	1	0	0	1
Nematolebias whitei	Rio pearlfish	0	0	0	0	0	0
Neolamprologus brichardi	African cichlid	0	0	0	0	0	0
Nothobranchius furzeri	turquoise killifish	0	0	0	0	0	0
Notothenia coriiceps	black rockcod	0	0	-	0	0	0
Oncorhynchus keta	chum salmon	0	0	0	0	0	0
Oncorhynchus kisutch	coho salmon	0	0	0	0	0	0
Oncorhynchus mykiss	Rainbow trout	0	0	0	0	0	0
Oncorhynchus nerka	sockeye salmon	0	0	0	0	0	0
Oncorhynchus tshawytscha	Chinook salmon (v1 2018 female)	0	0	0	0	0	0
Oreochromis aureus	blue tilapia (BGI-SZ)	0	0	0	0	0	0
Oreochromis niloticus	Nile tilapia	0	0	0	0	0	0
Oryzias latipes	Japanese rice fish	0	0	0	0	0	0
Oryzias melastigma	Indian medaka	0	-	-	-	0	0
Pangasianodon hypophthalmus	striped catfish Vietnam	0	0	1	0	0	1
Paralichthys olivaceus	Japanese flounder	0	0	0	0	0	0
Parambassis ranga	Indian glassy fish	0	0	0	0	0	0
Paramormyrops kingsleyae	Old Calabar mormyrid	1	-	-	-	0	1
Perca flavescens	yellow perch	0	0	0	0	0	0
Perca fluviatilis	European perch	0	0	0	0	0	0
Periophthalmus magnuspinnatus	bony fishes	0	-	-	-	0	0
Pimephales promelas	fathead minnow	0	0	0	0	0	0
Plectropomus leopardus	leopard coralgrouper	0	0	0	0	0	0
Poecilia formosa	Amazon molly	0	1	0	0	0	1
Poecilia latipinna	sailfin molly	0	1	0	0	0	1
Poecilia mexicana	shortfin molly	0	1	0	0	0	1
Poecilia reticulata	guppy	0	1	0	0	0	1
Pseudochaenichthys georgianus	South Georgia icefish	0	0	0	0	0	0
Pundamilia nyererei	P.nyererei 1_Seehausen	0	0	0	0	0	0
Pungitius pungitius	ninespine stickleback	0	0	0	0	0	0
Pygocentrus nattereri	red-bellied piranha	0	0	0	0	0	0
Salarias fasciatus	jewelled blenny	0	0	0	0	0	0
Salmo salar	Atlantic salmon	0	0	0	0	0	0
Salmo trutta	river trout	0	0	0	0	0	0
Salvelinus alpinus	Arctic char	0	0	0	0	0	0
Salvelinus namaycush	lake trout	0	0	0	0	0	0
Sander lucioperca	pike-perch	0	0	0	0	0	0
Scleropages formosus	Asian bonytongue	0	0	0	0	0	0
Scophthalmus maximus	turbot	0	0	0	0	0	0
Sebastes umbrosus	honeycomb rockfish	0	1	-	0	0	1
Seriola dumerili	greater amberjack	0	0	0	0	0	0
Seriola lalandi dorsalis	yellowtail amberjack	0	0	0	0	0	0
Simochromis diagramma	chichlid (S. diagramma)	0	0	0	0	0	0
Sinocyclocheilus anshuiensis	Southwestern China cavefish	0	0	-	1	0	1
Sinocyclocheilus grahami	golden-line barbel	0	0	-	0	0	0
Sinocyclocheilus rhinocerous	horned golden-line barbel	0	0	-	1	0	1
Sparus aurata	gilthead seabream	0	0	0	0	0	0
Sphaeramia orbicularis	orbiculate cardinalfish	0	0	0	0	0	0
Stegastes partitus	bicolor damselfish	0	0	0	0	0	0
Syngnathus acus	greater pipefish	0	1	0	0	0	1
Tachysurus fulvidraco	yellow catfish	0	0	1	0	0	1
Takifugu rubripes	Japanese puffer	0	0	0	0	0	0
Tetraodon nigroviridis	Green spotted puffer	0	0	0	0	0	0
Thalassophryne amazonica	prehistoric monster fish	0	0	0	0	0	0
Thunnus maccoyii	southern bluefin tuna	0	0	0	0	0	0
Toxotes jaculatrix	banded archerfish	0	0	0	0	0	0
Trematomus bernacchii	emerald rockcod	0	-	-	0	0	0
Xiphias gladius	swordfish	0	0	0	0	0	0
Xiphophorus couchianus	Monterrey platyfish	0	1	0	0	0	1
Xiphophorus hellerii	green swordtail	0	1	0	0	0	1
Xiphophorus maculatus	Southern platyfish	0	1	0	0	0	1
Coryphaenoides rupestris	rock grenadier	0	0	-	0	1	1
Percopsis transmontana	sand roller	0	0	-	-	0	0
Neolamprologus pulcher	daffodil cichlid	0	0	0	0	0	0
Yap hadal snailfish	Yap snailfish	0	0	1	1	1	1
Pseudoliparis swirei	Mariana snailfish	0	0		-	1	1
Typhlichthys subterraneus	Southern cavefish	0	0	-	1	0	1
Anoplogaster cornuta	Common fangtooth	0	0	1	0	1	1
Anoplopoma fimbria	Sablefish	0	0	0	0	1	1
Gymnarchus niloticus	Mormyrid	1	0	-	0	0	1
Sebastes ruberrimus	yellow eye rockfish	0	1	0	0	0	1
Sebastes aleutianus	rough eye rockfish	0	1	0	0	0	1

### Sheet: Gadusol_enzymes
Species	Common name	FRMD4B	MitF	EEVS	MT-Ox	MDFIC	FoxP1
Acanthochromis polyacanthus	spiny chromis	1	1	1	1	1	1
Acanthopagrus latus	yellowfin seabream	1	1	1	1	1	1			##presence/absence of the genes in the gadusol enzyme locus. 1 indicates the presence of that gene determined by a tblastn search, and 0 is the absence of that gene determined by a tblastn search. All BLAST searches were done using the zebrafish locus
Alosa sapidissima	American shad	1	1	1	1	1	1
Amphiprion ocellaris	clown anemonefish	1	1	1	1	1	1
Anabas testudineus	climbing perch	1	1	1	1	1	1
Anarrhichthys ocellatus	wolf-eel	1	1	1	0	1	1
Archocentrus centrarchus	flier cichlid	1	1	1	1	1	1
Astatotilapia calliptera	eastern happy	1	1	1	1	1	1
Astyanax mexicanus	Mexican tetra	1	1	1	1	1	1
Austrofundulus limnaeus	annual killifish	1	1	1	1	1	1
Betta splendens	Siamese fighting fish (v3 2020)	1	1	1	1	0	1
Boleophthalmus pectinirostris	great blue-spotted mudskipper	1	1	1	1	1	1
Carassius auratus	goldfish	1	1	1	1	0	1
Chanos chanos	milkfish	1	1	1	1	1	1
Cheilinus undulatus	humphead wrasse	1	1	1	1	1	1
Chelmon rostratus	copperband butterflyfish	1	1	1	1	0	1
Clupea harengus	Atlantic herring	1	1	1	1	0	1
Colossoma macropomum	tambaqui	1	1	1	1	1	1
Coregonus clupeaformis	lake whitefish	1	1	1	1	1	1
Cottoperca gobio	channel bull blenny	1	1	1	1	0	1
Cyclopterus lumpus	lumpfish	1	1	1	1	0	1
Cyprinodon tularosa	White Sands pupfish	1	1	1	1	1	1
Cyprinodon variegatus	sheepshead minnow	1	1	1	1	1	1
Cyprinus carpio	common carp (2014)	1	1	1	1	1	1
Danio rerio	zebrafish T5D	1	1	1	1	1	1
Denticeps clupeoides	denticle herring	1	1	1	1	0	1
Echeneis naucrates	live sharksucker	1	1	1	1	0	1
Electrophorus electricus	electric eel	1	1	1	0	1	1
Epinephelus lanceolatus	giant grouper	1	1	1	1	1	1
Esox lucius	northern pike	1	1	1	1	1	1
Etheostoma cragini	Arkansas darter	1	1	1	1	1	1
Etheostoma spectabile	orangethroat darter	1	1	1	1	0	1
Fundulus heteroclitus	mummichog (Maine)	1	1	1	1	1	1
Gadus morhua	Atlantic cod	1	1	1	1	1	1
Gasterosteus aculeatus aculeatus	three-spined stickleback	1	1	1	1	1	1
Gouania willdenowi	blunt-snouted clingfish	1	1	1	1	1	1
Gymnodraco acuticeps	ploughfish	1	1	1	1	0	1
Haplochromis burtoni	Burton's mouthbrooder (Broad 2011)	1	1	1	1	1	1
Hippocampus comes	tiger tail seahorse	1	1	0	0	0	1
Hippoglossus hippoglossus	Atlantic halibut	1	1	1	1	1	1
Hippoglossus stenolepis	Pacific halibut	1	1	1	1	1	1
Ictalurus punctatus	channel catfish	1	1	0	0	0	1
Kryptolebias marmoratus	mangrove rivulus	1	1	1	1	0	1
Labrus bergylta	ballan wrasse	1	1	1	1	1	1
Larimichthys crocea	large yellow croaker	1	1	1	1	1	1
Lates calcarifer	barramundi perch	1	1	1	1	1	1
Lepisosteus oculatus	Spotted gar	1	1	1	1	1	1
Mastacembelus armatus	zig-zag eel	1	1	1	1	1	1
Maylandia zebra	Zebra mbuna	1	1	1	1	0	1
Melanotaenia boesemani	Boeseman's rainbowfish	1	1	1	1	0	1
Micropterus salmoides	largemouth bass	1	1	1	1	0	1
Monopterus albus	swamp eel	1	1	0	0	1	1
Morone saxatilis	striped sea-bass	1	1	1	1	0	1
Myripristis murdjan	pinecone soldierfish	1	1	1	1	1	1
Nematolebias whitei	Rio pearlfish	1	1	0	1	0	1
Neolamprologus brichardi	African cichlid	1	1	1	1	1	1
Nothobranchius furzeri	turquoise killifish	1	1	1	1	0	1
Notothenia coriiceps	black rockcod	1	1	1	1	0	1
Oncorhynchus keta	chum salmon	1	1	1	1	0	1
Oncorhynchus kisutch	coho salmon	1	1	1	1	0	1
Oncorhynchus mykiss	Rainbow trout	1	1	1	1	1	1
Oncorhynchus nerka	sockeye salmon	1	1	1	1	0	1
Oncorhynchus tshawytscha	Chinook salmon (v1 2018 female)	1	1	1	1	0	1
Oreochromis aureus	blue tilapia (BGI-SZ)	1	1	1	1	1	1
Oreochromis niloticus	Nile tilapia	1	1	1	1	1	1
Oryzias latipes	Japanese rice fish	1	1	1	1	0	1
Oryzias melastigma	Indian medaka	1	1	1	1	0	1
Pangasianodon hypophthalmus	striped catfish Vietnam	1	1	0	0	1	1
Paralichthys olivaceus	Japanese flounder	1	1	1	1	0	1
Parambassis ranga	Indian glassy fish	1	1	1	1	1	1
Paramormyrops kingsleyae	Old Calabar mormyrid	1	1	0	0	0	1
Perca flavescens	yellow perch	1	1	1	1	1	1
Perca fluviatilis	European perch	1	1	1	1	1	1
Periophthalmus magnuspinnatus	bony fishes	1	1	1	1	0	1
Pimephales promelas	fathead minnow	1	1	1	1	1	1
Plectropomus leopardus	leopard coralgrouper	1	1	1	1	0	1
Poecilia formosa	Amazon molly	1	1	1	1	1	1
Poecilia latipinna	sailfin molly	1	1	1	0	0	1
Poecilia mexicana	shortfin molly	1	1	1	0	1	1
Poecilia reticulata	guppy	1	1	1	1	1	1
Pseudochaenichthys georgianus	South Georgia icefish	1	1	1	1	1	1
Pundamilia nyererei	P.nyererei 1_Seehausen	1	1	1	1	0	1
Pungitius pungitius	ninespine stickleback	1	1	1	1	0	1
Pygocentrus nattereri	red-bellied piranha	1	1	1	1	1	1
Salarias fasciatus	jewelled blenny	1	1	1	1	1	1
Salmo salar	Atlantic salmon	1	1	1	1	0	1
Salmo trutta	river trout	1	1	1	1	0	1
Salvelinus alpinus	Arctic char	1	1	1	1	1	1
Salvelinus namaycush	lake trout	1	1	1	1	0	1
Sander lucioperca	pike-perch	1	1	1	1	0	1
Scleropages formosus	Asian bonytongue	1	1	1	1	1	1
Scophthalmus maximus	turbot	1	1	1	1	0	1
Sebastes umbrosus	honeycomb rockfish	1	1	1	1	0	1
Seriola dumerili	greater amberjack	1	1	1	1	1	1
Seriola lalandi dorsalis	yellowtail amberjack	1	1	1	1	1	1
Simochromis diagramma	chichlid (S. diagramma)	1	1	1	1	1	1
Sinocyclocheilus anshuiensis	Southwestern China cavefish	1	0	1	1	1	1
Sinocyclocheilus grahami	golden-line barbel	1	1	1	1	1	1
Sinocyclocheilus rhinocerous	horned golden-line barbel	1	1	1	1	1	1
Sparus aurata	gilthead seabream	1	1	1	1	1	1
Sphaeramia orbicularis	orbiculate cardinalfish	1	1	1	1	0	1
Stegastes partitus	bicolor damselfish	1	1	1	1	0	1
Syngnathus acus	greater pipefish	1	1	0	0	0	1
Tachysurus fulvidraco	yellow catfish	1	1	0	0	1	1
Takifugu rubripes	Japanese puffer	1	1	0	0	0	1
Tetraodon nigroviridis	Green spotted puffer	1	1	0	0	0	1
Thalassophryne amazonica	prehistoric monster fish	1	1	0	0	0	1
Thunnus maccoyii	southern bluefin tuna	1	1	1	1	1	1
Toxotes jaculatrix	banded archerfish	1	1	1	1	1	1
Trematomus bernacchii	emerald rockcod	1	1	1	1	0	1
Xiphias gladius	swordfish	1	1	1	1	1	1
Xiphophorus couchianus	Monterrey platyfish	0	0	1	1	0	1
Xiphophorus hellerii	green swordtail	1	1	1	1	1	1
Xiphophorus maculatus	Southern platyfish	1	1	1	1	1	1
Coryphaenoides rupestris	rock grenadier	1	1	0	1	1	1
Percopsis transmontana	sand roller	1	1	0	1	1	1
Neolamprologus pulcher	daffodil cichlid	1	1	0	1	1	1
Yap hadal snailfish	Yap snailfish	1	1	0	1	1	1
Pseudoliparis swirei	Mariana snailfish	1	1	0	0	1	1
Typhlichthys subterraneus	Southern cavefish	1	1	1	1	1	1
Anoplogaster cornuta	Common fangtooth	1	1	0	0	1	1
Anoplopoma fimbria	Sablefish	1	1	0	0	1	1
Gymnarchus niloticus	Mormyrid	1	1	0	0	1	1
Sebastes ruberrimus	yellow eye rockfish	1	1	1	1	1	1
Sebastes aleutianus	rough eye rockfish	1	1	1	1	1	1

### Sheet: bayes_traits
																LRT	p-value
CAVE
cave dependent	Lh	q12	q13	q21	q24	q31	q34	q42	q43	Root - P(0,0)	Root - P(0,1)	Root - P(1,0)	Root - P(1,1)
	-62.0264	0.000494	0.001321	0	0.011857	0	0.000494	0	0	1	0	0	0			-2.35537	0.124852
cave independent	Lh	alpha1	beta1	alpha2	beta2	Root - P(0,0)	Root - P(0,1)	Root - P(1,0)	Root - P(1,1)
	-63.2041	0.001513	0	0.000475	0	1	0	0	0
LIVE-BEARING
live-bearing dependent	Lh	q12	q13	q21	q24	q31	q34	q42	q43	Root - P(0,0)	Root - P(0,1)	Root - P(1,0)	Root - P(1,1)
	-58.4056	0.000377	0.001451	0	0.003483	0	0.000377	0	0	1	0	0	0			-0.26265	0.608305
live-bearing independent	Lh	alpha1	beta1	alpha2	beta2	Root - P(0,0)	Root - P(0,1)	Root - P(1,0)	Root - P(1,1)
	-58.5369	0.001513	0	0.000375	0	1	0	0	0
NOCTURNAL
nocturnal dependent	Lh	q12	q13	q21	q24	q31	q34	q42	q43	Root - P(0,0)	Root - P(0,1)	Root - P(1,0)	Root - P(1,1)
	-74.0621	0.001767	0.000909	0.002033	0.011619	0	0.001767	0	0.002033	0.976875	0.023125	0	0			-5.08596	0.0241203
nocturnal independent	Lh	alpha1	beta1	alpha2	beta2	Root - P(0,0)	Root - P(0,1)	Root - P(1,0)	Root - P(1,1)
	-76.605	0.001513	0	0.001768	0.005154	0.669326	0.330674	0	0
DEEP SEA
deep sea dependent	Lh	q12	q13	q21	q24	q31	q34	q42	q43	Root - P(0,0)	Root - P(0,1)	Root - P(1,0)	Root - P(1,1)
	-60.9896	0.000622	0.00128	0.013993	0.006813	0	0.000622	0	0.013993	0.667786	0.332214	0	0			-2.26484	0.13234
deep sea independent	Lh	alpha1	beta1	alpha2	beta2	Root - P(0,0)	Root - P(0,1)	Root - P(1,0)	Root - P(1,1)
	-62.122	0.001514	0	0.0006	0.01392	0.527378	0.472622	0	0
ELECTRIC
electric dependent	Lh	q12	q13	q21	q24	q31	q34	q42	q43	Root - P(0,0)	Root - P(0,1)	Root - P(1,0)	Root - P(1,1)
	-55.3845	0.000457	0.001317	0	59.0583	0	0.000457	0	0	1	0	0	0			-5.33501	0.0209012
electric independent	Lh	alpha1	beta1	alpha2	beta2	Root - P(0,0)	Root - P(0,1)	Root - P(1,0)	Root - P(1,1)
	-58.0521	0.001652	0	0	0.008816	2e-06	0.999998	0	0
COMBINED with nocturnal
combined dependent	Lh	q12	q13	q21	q24	q31	q34	q42	q43	Root - P(0,0)	Root - P(0,1)	Root - P(1,0)	Root - P(1,1)
	-91.9715	0.002468	0.000764	0	0.008664	0	0.002468	0	0	1	0	0	0			-9.20312	0.00241603
combined independent	Lh	alpha1	beta1	alpha2	beta2	Root - P(0,0)	Root - P(0,1)	Root - P(1,0)	Root - P(1,1)
	-96.5731	0.001513	0	0.002852	0.005048	0.603557	0.396443	0	0
COMBINED without nocturnal
combined dependent	Lh	q12	q13	q21	q24	q31	q34	q42	q43	Root - P(0,0)	Root - P(0,1)	Root - P(1,0)	Root - P(1,1)			-6.26845	0.012
	-91.4135	0.002483	0.000768	0	0.007163	0	0.002483	0	0	1	0	0	0
combined independent	Lh	alpha1	beta1	alpha2	beta2	Root - P(0,0)	Root - P(0,1)	Root - P(1,0)	Root - P(1,1)
	-94.5478	0.00138	0	0.002851	0.005048	0.603489	0.396511	0	0
