## Supplementary material for "Gadusol is a maternally provided sunscreen that protects fish embryos from DNA damage": Table S1

### Sheet: GO terms + PAdj.
Table S1. GO term enrichment from RNAseq. See Figure S8 for clustering information. GO terms found using fishenricher (Kuleshov et al. 2016); only GO terms with Padj. <0.05 are shown.
cluster	regulation (up/down)	GO Term	Adjusted P-value	Genes
1	down	axonogenesis (GO:0007409)	0.0159756	robo2;ctnna2;arnt2;dpysl3;alcama;plxna4;robo1
1	down	axon guidance (GO:0007411)	0.030202	robo2;arnt2;pls3;nrxn2a;plxna4;robo1
1	down	positive regulation of gene expression (GO:0010628)	0.030202	nfe2l2a;lef1;arnt2;ahr2;alcama;zfhx4
1	down	regulation of response to external stimulus (GO:0032101)	0.0335706	becn1;caspb;col12a1a
1	down	regulation of gene expression (GO:0010468)	0.0451882	bcl11aa;bcl11ba;thrb;nfe2l2a;scrt1b;lef1;alcama;rbfox1
1	down	positive regulation of transcription, DNA-templated (GO:0045893)	0.0451882	bcl11ba;thrb;nfe2l2a;arnt2;camta1b;camta1a;ebf3a;ahr2;zfhx4
1	down	regulation of nucleic acid-templated transcription (GO:1903506)	0.0577189	bcl11aa;bcl11ba;thrb;nfe2l2a;scrt1b;lef1
2	up	ribosome biogenesis (GO:0042254)	5.04227e-10	gnl3l;rrp1;heatr3;nol6;wdr43;imp4;dkc1;kri1;ebna1bp2
2	up	rRNA processing (GO:0006364)	6.92343e-09	nop2;gnl3l;rrp1;nol6;riok2;imp4;dkc1;ebna1bp2
2	up	rRNA metabolic process (GO:0016072)	1.02691e-06	gnl3l;rrp1;nol6;imp4;dkc1;ebna1bp2
2	up	ncRNA processing (GO:0034470)	1.03783e-06	gnl3l;rrp1;nol6;imp4;dkc1;ebna1bp2
2	up	response to light stimulus (GO:0009416)	0.00101532	per2;cry5;tefa;tp53;ddb2
2	up	response to UV (GO:0009411)	0.00272107	per2;tp53;ddb2
2	up	ribosomal large subunit biogenesis (GO:0042273)	0.00272107	nop2;heatr3;ppan;ebna1bp2
2	up	regulation of proteolysis involved in cellular protein catabolic process (GO:1903050)	0.00598066	vcp;psme3
2	up	response to ionizing radiation (GO:0010212)	0.00598066	cdkn1a;nabp1a;tp53
2	up	DNA repair (GO:0006281)	0.00598066	vcp;cry5;neil1;xpc;ddb2
2	up	RNA methylation (GO:0001510)	0.0075117	nop2;fbl;wtap
2	up	mRNA modification (GO:0016556)	0.00911008	dkc1;wtap
2	up	response to X-ray (GO:0010165)	0.0124862	cdkn1a;tp53
2	up	snoRNA 3'-end processing (GO:0031126)	0.0124862	fbl;dkc1
2	up	rRNA modification (GO:0000154)	0.0142075	fbl;dkc1
2	up	negative regulation of blood vessel morphogenesis (GO:2000181)	0.0159063	per2;tp53
2	up	negative regulation of angiogenesis (GO:0016525)	0.0159063	per2;tp53
2	up	regulation of response to DNA damage stimulus (GO:2001020)	0.0159063	smyd2a;wdr76
2	up	rRNA methylation (GO:0031167)	0.0159063	nop2;fbl
2	up	positive regulation of nucleic acid-templated transcription (GO:1903508)	0.0159063	dnajc2;znf143b;tefa;tp53
2	up	definitive hemopoiesis (GO:0060216)	0.0159063	dkc1;tp53;kri1
2	up	hemopoiesis (GO:0030097)	0.0159063	hspa9;dkc1;tp53;kri1;ddx18
2	up	maturation of 5.8S rRNA from tricistronic rRNA transcript (SSU-rRNA, 5.8S rRNA, LSU-rRNA) (GO:0000466)	0.0253235	kri1;gnl3
2	up	regulation of mitotic cell cycle phase transition (GO:1901990)	0.0259729	psme3;gnl3
2	up	'de novo' posttranslational protein folding (GO:0051084)	0.0259729	hspa9;chchd4a
2	up	positive regulation of gene expression (GO:0010628)	0.0259765	dnajc2;znf143b;tefa;tp53
2	up	establishment of protein localization to mitochondrion (GO:0072655)	0.0322421	chchd4a;hspd1
2	up	maturation of LSU-rRNA (GO:0000470)	0.0400731	nop2;rpl7l1
2	up	positive regulation of transcription, DNA-templated (GO:0045893)	0.0445184	dnajc2;znf143b;ccnl1b;dhx9;tefa;tp53
2	up	maturation of SSU-rRNA from tricistronic rRNA transcript (SSU-rRNA, 5.8S rRNA, LSU-rRNA) (GO:0000462)	0.0484929	utp4;kri1
2	up	protein transmembrane import into intracellular organelle (GO:0044743)	0.0484929	chchd4a;hspd1
3	up	inflammatory response to wounding (GO:0090594)	0.00703714	irg1l;mmp9
